# Degradation of PET Plastics by Wastewater Bacteria Engineered via Conjugation

**DOI:** 10.1101/2024.02.07.579132

**Authors:** Aaron Yip, Owen D. McArthur, Kalista C. Ho, Marc G. Aucoin, Brian P. Ingalls

## Abstract

Microplastics are contaminants of global concern that pose risks to ecosystems and human health. Focusing on PET plastics, we present a proof-of-concept for reduction of microplastic pollution: *in situ* engineering of bacteria in wastewater to degrade PET. Using a broad-host-range conjugative plasmid, we enabled various bacterial species from a municipal wastewater sample to express FAST-PETase, which was released into the extracellular environment. We found that FAST-PETase purified from some isolates could degrade about 40% of a 0.25 mm thick PET film within four days at 50 °C. We then demonstrate partial degradation of post-consumer PET over 5-7 days by exposure to conditioned media from isolates. These results have broad implications for addressing the global plastic pollution problem by enabling environmental bacteria to degrade PET plastics *in situ*.
