## Supplementary Data 1 for "Degradation of PET Plastics by Wastewater Bacteria Engineered via Conjugation"

### Sheet: Sheet 1
		Naive Bayes classifier (GTDB)							Exact classifier (GTDB)
OTU	Aaron-BITS	Kingdom	Phylum	Class	Order	Family	Genus	Species	Genus	Species	Representative sequence
9884a0057819cb325358b3a333ea0968	1461	Bacteria	Proteobacteria	Gammaproteobacteria	Enterobacterales	Enterobacteriaceae	Escherichia	Escherichia fergusonii	Escherichia/Shigella	fergusonii	GTAACCGTAGGGGAACCTGCGGTTGGATCACCTCCTTACCTTAAAGAACTGTGCTTTGCAGTGCTCACACAGATTGTCTGATAGAAAGTGAAAAGCAAGGCGTCTTGCGAAGCAGACTGATACGTCCCCTTCGTCTAGAGGCCCAGGACACCGCCCTTTCACGGCGGTAACAGGGGTTCGAATCCCCTAGGGGACGCCACTTGCTGGTTTGTGAGTGAAAGTCACCTGCC
95820310640e8d8e171fb1c462c2856d	1278	Bacteria	Proteobacteria	Gammaproteobacteria	Enterobacterales	Enterobacteriaceae	Escherichia		Escherichia/Shigella	coli	GTAACCGTAGGGGAACCTGCGGTTGGATCACCTCCTTACCTTAAAGAAGCGTACTTTGCAGTGCTCACACAGATTGTCTGATAGAAAGTGAAAAGCAAGGCGTCTTGCGAAGCAGACTGATACGTCCCCTTCGTCTAGAGGCCCAGGACACCGCCCTTTCACGGCGGTAACAGGGGTTCGAATCCCCTAGGGGACGCCACTTGCTGGTTTGTGAGTGAAAGTCACCTGCC
9f341ca54c445ce1c1b0d23929599e0c	896	Bacteria	Proteobacteria	Gammaproteobacteria	Enterobacterales	Enterobacteriaceae	Escherichia		Escherichia/Shigella	ruysiae	GTAACCGTAGGGGAACCTGCGGTTGGATCACCTCCTTACCTTAAAGAAGCGTTCTTTGAAGTGCTCACACAGATTGTCTGATAGAAAGTGAAAAGCAAGGCGTCTTGCGAAGCAGACTGATACGTCCCCTTCGTCTAGAGGCCCAGGACACCGCCCTTTCACGGCGGTAACAGGGGTTCGAATCCCCTAGGGGACGCCACTTGCTGGTTTGTGAGTGAAAGTCACCTGCC
df5e13f126ed4cff78ec7c3e80708d2b	626	Bacteria	Proteobacteria	Gammaproteobacteria	Enterobacterales	Enterobacteriaceae	Enterobacter		Enterobacter	kobei	GTAACCGTAGGGGAACCTGCGGTTGGATCACCTCCTTACCTTAAAGAACCTGCCTTTGCAGTGCTCACACAGATTGTCTGATGAATGATGAACTTCTGAATGTACTTTTGAGTGCATTAAGAAGTTTTGCTCTTTAAAAATCTGGATCAAGCTGAAAATTGAAACGACACACATGTTATGTGTGTTCGAGTCTCTCAAATTTTCGCAAACCGATGATGAATCGAAAGAAA
d02cde4f1ca22500326220156bbb2e30	481	Bacteria	Proteobacteria	Gammaproteobacteria	Enterobacterales	Enterobacteriaceae	Escherichia				GTAACCGTAGGGGAACCTGCGGTTGGATCACCTCCTTACCTTAAAGAAGCGTACTTTGCAGTGCTCACACAGATTGTCTGATGAAAATGAGCAGTAAAACCTCTACAGGCTTGTAGCTCAGGTGGTTAGAGCGCACCCCTGATAAGGGTGAGGTCGGTGGTTCAAGTCCACTCAGGCCTACCAAATTTGCACGGCAAATTTGAAGAGGTTTTAACTACATGTTATGGGGC
a9d73b29f059469e5e7244bcc5b96d87	472	Bacteria	Proteobacteria	Gammaproteobacteria	Enterobacterales	Enterobacteriaceae	Escherichia				GTAACCGTAGGGGAACCTGCGGTTGGATCACCTCCTTACCTTAAAGAAGCGTTCTTTGAAGTGCTCACACAGATTGTCTGATAGAAAGTGAAAAGCAAGGCGTCTTGCGAAGCAGACTGACACGTCCCCTTCGTCTAGAGGCCCAGGACACCGCCCTTTCACGGCGGTAACAGGGGTTCGAATCCCCTAGGGGACGCCACTTGCTGGTTTGTGAGTGAAAGTCACCTGCC
d6ca4cfd25df0e61f8e90b3e79e6dfe3	465	Bacteria	Proteobacteria	Gammaproteobacteria	Enterobacterales	Enterobacteriaceae	Escherichia	Escherichia fergusonii			GTAACCGTAGGGGAACCTGCGGTTGGATCACCTCCTTACCTTAAAGAACTGTGCTTTGCAGTGCTCACACAGATTGTCTGATGAAAATGAGCAGTAAAACCTCTACAGGCTTGTAGCTCAGGTGGTTAGAGCGCACCCCTGATAAGGGTGAGGTCGGTGGTTCAAGTCCACTCAGGCCTACCAAATTTGCACGGCAAATTTGAAGAGGTTTTAACTACATGTTATGGGGC
f1316570889c12a6ee70f40a269c30cc	352	Bacteria	Proteobacteria	Gammaproteobacteria	Enterobacterales	Enterobacteriaceae	Enterobacter		Enterobacter		GTAACCGTAGGGGAACCTGCGGTTGGATCACCTCCTTACCTTAAAGAACCTGCCTTTGCAGTGCTCACACAGATTGTCTGATGAAAAGTAAATAGCAAGGCGTCTTGCGATTGAGACTTCAGTGTCCCCTTCGTCTAGAGGCCCAGGACACCGCCCTTTCACGGCGGTAACAGGGGTTCGAATCCCCTAGGGGACGCCACTTGCTGGTTCGTGAGTGAAAGTCACCTGCC
da00cc578dd8899cc19f4bdc21a30d42	289	Bacteria	Proteobacteria	Gammaproteobacteria	Burkholderiales	Burkholderiaceae	Pusillimonas_A	Pusillimonas_A sp014237865			GTAACCGTAGGGGAACCTGCGGTTGGATCACCTCCTTACCTTAAAGAAGCGTTCTTTGAAGTGCTCACACAGATTGTCTGATGAAAAGTAAATAGCAAGGCGTTTACGCGTTGGGAGTGAGGCTGAAGAGAATAAGGCCGTTCGCTTTCTATTAATGAAAGCTCACCCTACACGAAAATATCACGCAACGCGTGATAAGCAATTTTCGTGTCCCCTTCGTCTAGAGGCCC
e08e906f1a479cae715a239a9d1aec2c	278	Bacteria	Proteobacteria	Gammaproteobacteria	Enterobacterales	Enterobacteriaceae	Enterobacter		Enterobacter	hormaechei	GTAACCGTAGGGGAACCTGCGGTTGGATCACCTCCTTACCTTAAAGAACCTGCCTTTGCAGTGCTCACACAGATTGTCTGATGAATGATGAACTTCTGAATGTACTTTTGAGTGCATTAAGAAGTTTTGCTCTTTAAAAATCTGGATCAAGCTGAAAATTGAAACGACACACAGCTCATGTGTGTTCGAGTCTCTCAAATTTTCGCAATCAGAAGTGAAACATCTTCGGG
7b6ab80601c214f7c02e0027ce087e5a	231	Bacteria	Proteobacteria	Gammaproteobacteria	Enterobacterales	Enterobacteriaceae	Escherichia				GTAACCGTAGGGGAACCTGCGGTTGGATCACCTCCTTACCTTAAAGAAGCGTTCTTTGTAGTGCTCACACAGATTGTCTGATGAAAATGAGCAGTAAAACCTCTACAGGCTTGTAGCTCAGGTGGTTAGAGCGCACCCCTGATAAGGGTGAGGTCGGTGGTTCAAGTCCACTCAGGCCTACCAAATTTGCACGGCAAATTTGAAGAGGTTTTAACTACATGTTATGGGGC
8a762560f1a323dda23d7fe9b3738d96	225	Bacteria	Proteobacteria	Gammaproteobacteria	Enterobacterales	Enterobacteriaceae	Enterobacter				GTAACCGTAGGGGAACCTGCGGTTGGATCACCTCCTTACCTTAAAGAACCTGCCTTTGTAGTGTCCACACAGATTGTCTGATGAATGATGAACTTCTGAATGTACTTTTGAGTGCATTAAGAAGTTTTGCTCTTTAAAAATCTGGATCAAGCTGAAAATTGAAACGACACACATGTTATGTGTGTTCGAGTCTCTCAAATTTTCGCAATTTGATGATGAATCGAAAGAAA
6ff1cb65ffca74599b2228f595de8eca	192	Bacteria	Proteobacteria	Gammaproteobacteria	Enterobacterales	Enterobacteriaceae					GTAACCGTAGGGGAACCTGCGGTTGGATCACCTCCTTACCTTAAAGAACCTGCCTTTGTAGTGCTCACACAGATTGTCTGATGAAAAGTAAATAGCAAGGCGTCTTGCGATTGAGACTTCAGTGTCCCCTTCGTCTAGAGGCCCAGGACACCGCCCTTTCACGGCGGTAACAGGGGTTCGAATCCCCTAGGGGACGCCACTTGCTGGTTCGTGAGTGAAAGTCACCTGCC
dbb640afa50fde37c343cc36fde4f223	186	Bacteria	Proteobacteria	Gammaproteobacteria	Enterobacterales	Enterobacteriaceae	Citrobacter				GTAACCGTAGGGGAACCTGCGGTTGGATCACCTCCTTACCTTAAAGAAACGTTCTTTGTAGTGCTCACACAGATTGTCTGATGAATGATGAACTTCTGAATGTACTTTCGAGTGCATTAAGAAGTTTTGCTCTTTAAAAATCTGGATCAAGCTGAAAATTGAAACGACACACTGTTTCATTTCTCCGTAATAAGAAATGAAAGGCGGTGTGTTCGAGTCTCTCAAATTTT
2cb50dd17f14e1a7ce448e8a38e79f1d	182	Bacteria	Proteobacteria	Gammaproteobacteria	Enterobacterales	Enterobacteriaceae	Enterobacter				GTAACCGTAGGGGAACCTGCGGTTGGATCACCTCCTTACCTTAAAGAACCTGCCTTTGCAGTGCTCACACAGATTGTCTGATGAAAAGTAAATAGCAAGGCGTCTTGCGATTGAGACTGTACGTCCCCTTCGTCTAGAGGCCCAGGACACCGCCCTTTCACGGCGGTAACAGGGGTTCGAATCCCCTAGGGGACGCCACTTGCTGGTTCGTGAGTGAAAGTCACCTGCCT
c4a427fa7641a993f8fe6c740c056d6b	162	Bacteria	Proteobacteria	Gammaproteobacteria	Enterobacterales	Enterobacteriaceae	Klebsiella				GTAACCGTAGGGGAACCTGCGGTTGGATCACCTCCTTACCTGAAAGAACCTGCCTTTGTAGTGTCCACACAGATTGTCTGATGAATGATAAATTTCAAAATGTACTGAGAAGTGCATTGTGAAATTTTGCTCTTTAAAAATCTGGATCAAGCTGAAAATTGAAACGACACACTGTTTCCTTTCTCCGTAATAAGAAAGGAAAAGCGGTGTGTTCGAGTCTCTCAAATTTT
4a542cf139040ff33aa1b56bfbbb80cd	152	Bacteria	Proteobacteria	Gammaproteobacteria	Enterobacterales	Enterobacteriaceae	Escherichia				GTAACCGTAGGGGAACCTGCGGTTGGATCACCTCCTTACCTTAAAGAATCGTTCTTTGAAGTGCTCACACAGATTGTCTGATGAAAATGAGCAGTAAAACCTCTACAGGCTTGTAGCTCAGGTGGTTAGAGCGCACCCCTGATAAGGGTGAGGTCGGTGGTTCAAGTCCACTCAGGCCTACCAAATTTGCACCGCAAATTTGAAGAGGTTTTAACTACATGTTATGGGGC
8468a1c22213a3c9598902e8e69c92a9	143	Bacteria	Proteobacteria	Gammaproteobacteria	Enterobacterales	Enterobacteriaceae	Klebsiella				GTAACCGTAGGGGAACCTGCGGTTGGATCACCTCCTTACCTTAAAGAACCTGCCTTTGTAGTGCTCACACAGATTGTTTGATAAATAATAAATTTCAAAATGTACTGCGAAGTGCATTGTGAAATTTTGCTCTTTAAAAATCTGGATCAAGCTGAAAATTGAAACGACACACTGTTTAAGTGTGTTCGAGTCTCTCAAATTTTCGCAATCTGAAGACATCTTCGGGTTGT
4bb8c488392e29f0eeb7ac062b85c52e	134	Bacteria	Proteobacteria	Gammaproteobacteria	Enterobacterales	Enterobacteriaceae	Klebsiella				GTAACCGTAGGGGAACCTGCGGTTGGATCACCTCCTTACCTTAAAGAACCTGCCTTTGTAGTGTCCACACAGATTGTTTGATAAATAATAAATTTCAAAATGTACTGCGAAGTGCATTGTGAAATTTTGCTCTTTAAAAATCTGGATCAAGCTGAAAATTGAAACGACACACAGTTAATGTGTGTTCGAGTCTCTCAAATTTTCGCAATCAGAAGTGAAACATCTTCGGG
595b551ae6d2363881381474b320c036	115	Bacteria	Proteobacteria	Gammaproteobacteria	Enterobacterales	Enterobacteriaceae			Citrobacter	freundii	GTAACCGTAGGGGAACCTGCGGTTGGATCACCTCCTTACCTTAAAGAACCTGCCTTTGTAGTGCTCACACAGATTGTCTGATGAAAAGTAAATAGCAAGGCGTCTTGCGATTGAGACTTCAGTGTCCCCTTCGTCTAGAGGCCCAGGACACCGCCCTTTCACGGCGGTAACAGGGGTTCGAATCCCCTAGGGGACGCCACTTGCTGGTATGTGTGAGTGAAAGTCGCCGA
3e49f7125485c87b4ebae27b01242502	113	Bacteria	Proteobacteria	Gammaproteobacteria	Enterobacterales	Enterobacteriaceae	Klebsiella				GTAACCGTAGGGGAACCTGCGGTTGGATCACCTCCTTACCTTAAAGAACCTGCCTTTGTAGTGCTCACACAGATTGTCTGATGAACGTAAAGAAGCAAGGCGTCTTGCGATTGAGACTTCAGTGTCCCCTTCGTCTAGAGGCCCAGGACACCGCCCTTTCACGGCGGTAACAGGGGTTCGAATCCCCTAGGGGACGCCACTTGCTGGTTCGTGAGTGAAAGACGCGTGCC
31e33bef6f2c721dd4dba053b0ca5c2f	113	Bacteria	Proteobacteria	Gammaproteobacteria	Enterobacterales	Enterobacteriaceae					GTAACCGTAGGGGAACCTGCGGTTGGATCACCTCCTTACCTGAAAGAACCTGCCTTTGTAGTGCTCACACAGATTGTCTGATGAAAAGTAAATAGCAAGGCGTCTTGCGATTGAGACTTCAGTGTCCCCTTCGTCTAGAGGCCCAGGACACCGCCCTTTCACGGCGGTAACAGGGGTTCGAATCCCCTAGGGGACGCCACTTGCTGGTTCGTGAGTGAAAGTCGCCGACC
601b1ad47188c7efe14fead0c88c1130	91	Bacteria	Proteobacteria	Gammaproteobacteria	Enterobacterales	Enterobacteriaceae					GTAACCGTAGGGGAACCTGCGGTTGGATCACCTCCTTACCTTAAAGAACCTGCCTTTGCAGTGCTCACACAGATTGTCTGATGAATGATGAACTTCTGAATGTACTTTTGAGTGCATTAAGAAGTTTTGCTCTTTAAAAATCTGGATCAAGCTGAAAATTGAAACACTGAACAACGAAAGTTGTTCGTGAGTCTCTCAAATTTTCGCAACACGATGATGAATCGAAAGAA
598d8a3192ca7b46c8ef50ea3e151600	85	Bacteria	Proteobacteria	Gammaproteobacteria	Enterobacterales	Enterobacteriaceae	Citrobacter				GTAACCGTAGGGGAACCTGCGGTTGGATCACCTCCTTACCTTAAAGAACCTGCCTTTGTAGTGCTCACACAGATTGTCTGATGAATGATGAACTTCTGAATGTACTTTCGAGTGCATTAAGAAGTTTTGCTCTTTAAAAATCTGGATCAAGCTGAAAATTGAAACGACACACTGTTTCATTTCTCCGTAATAAGAAATGAAAAATGGTGTGTTCGAGTCTCTCAAATTTT
d88b878bfde7092c79d90cde9b27e065	84	Bacteria	Proteobacteria	Gammaproteobacteria	Enterobacterales	Enterobacteriaceae			Citrobacter	freundii	GTAACCGTAGGGGAACCTGCGGTTGGATCACCTCCTTACCTTAAAGAACCGACCTTTGTAGTGCTCACACAGATTGTCTGATGAAAAGTAAATAGCAAGGCGTCTTGCGATTGAGACTTCAGTGTCCCCTTCGTCTAGAGGCCCAGGACACCGCCCTTTCACGGCGGTAACAGGGGTTCGAATCCCCTAGGGGACGCCACTTGCTGGTATGTGTGAGTGAAAGTCGCCGA
244adc81ea58ede43b66120ab81b71dd	82	Bacteria	Proteobacteria	Gammaproteobacteria	Enterobacterales	Enterobacteriaceae	Klebsiella	Klebsiella aerogenes	Klebsiella		GTAACCGTAGGGGAACCTGCGGTTGGATCACCTCCTTACCTTAAAGAACCTGCCTTTGTAGTGCTCACACAGATTGTCTGATGAAAGTAGAGAAGCAAGGCGTCTTGCGATTGAGACTTCAGTGTCCCCTTCGTCTAGAGGCCCAGGACACCGCCCTTTCACGGCGGTAACAGGGGTTCGAATCCCCTAGGGGACGCCACTTGCTGGTTCGTGAGTGAAAGACGCGTGCC
7a75e2ef185b9173ba5579e2bc8dc07d	62	Bacteria	Proteobacteria	Gammaproteobacteria	Enterobacterales	Enterobacteriaceae					GTAACCGTAGGGGAACCTGCGGTTGGATCACCTCCTTACCTTAAAGAACCTGCCTTTGCAGTGCTCACACAGATTGTCTGATGAAAGTAGAGAAGCAAGGCGTCTTGCGATTGAGACTTCAGTGTCCCCTTCGTCTAGAGGCCCAGGACACCGCCCTTTCACGGCGGTAACAGGGGTTCGAATCCCCTAGGGGACGCCACTTGCTGGTTCGTGAGTGAAAGACGCGTGCC
9124f777a620afa37ff900aa37257972	54	Bacteria	Proteobacteria	Gammaproteobacteria	Enterobacterales	Enterobacteriaceae	Citrobacter				GTAACCGTAGGGGAACCTGCGGTTGGATCACCTCCTTACCTTAAAGAAGCGTTCTTTGTAGTGCTCACACAGATTGTCTGATGAATGATGAACTTCTGAATGTACTTTCGAGTGCATTAAGAAGTTTTGCTCTTTAAAAATCTGGATCAAGCTGAAAATTGAAACGACACACTGTTTCATTTCTCCGTAATAAGAAATGAAAAGCGGTGTGTTCGAGTCTCTCAAATTTT
218d2255a6061c29d325fdfe354effa3	52	Bacteria	Proteobacteria	Gammaproteobacteria	Enterobacterales	Enterobacteriaceae	Enterobacter		Enterobacter		GTAACCGTAGGGGAACCTGCGGTTGGATCACCTCCTTACCTTAAAGAACCTGCCTTTGTAGTGCTCACACAGATTGTCTGATGAAAAGTAAATAGCAAGGCGTCTTGCGATTGAGACTGTACGTCCCCTTCGTCTAGAGGCCCAGGACACCGCCCTTTCACGGCGGTAACAGGGGTTCGAATCCCCTAGGGGACGCCACTTGCTGGTTCGTGAGTGAAAGTCACCTGCCG
313f061d2dd1f7f0ba24eb78f4df426c	52	Bacteria	Proteobacteria	Gammaproteobacteria	Enterobacterales	Enterobacteriaceae	Enterobacter		Enterobacter	cancerogenus	GTAACCGTAGGGGAACCTGCGGTTGGATCACCTCCTTACCTTAAAGAACCTGCCTTTGTAGTGCTCACACAGATTGTCTGATGAAAAGTAAATAGCAAGGCGTCTTGCGATTGAGACTGACACGTCCCCTTCGTCTAGAGGCCCAGGACACCGCCCTTTCACGGCGGTAACAGGGGTTCGAATCCCCTAGGGGACGCCACTTGCTGGTTCGTGAGTGAAAGTCACCTGCC
400dd24a21bed53ed371f9fec8bd289b	51	Bacteria	Proteobacteria	Gammaproteobacteria	Enterobacterales	Enterobacteriaceae					GTAACCGTAGGGGAACCTGCGGTTGGATCACCTCCTTACCTTAAAGAACCTGCCTTTGTAGTGTCCACACAGATTGTCTGATGAAAAGTAAATAGCAAGGCGTCTTGCGATTGAGACTGACACGTCCCCTTCGTCTAGAGGCCCAGGACACCGCCCTTTCACGGCGGTAACAGGGGTTCGAATCCCCTAGGGGACGCCACTTGCTGGTTCGTGAGTGAAAGTCACCTGCC
dfd032ed649e86ca33993ae4d079c59a	51	Bacteria	Proteobacteria	Gammaproteobacteria	Enterobacterales	Enterobacteriaceae					GTAACCGTAGGGGAACCTGCGGTTGGATCACCTCCTTACCTTAAAGAACCTGCCTTTGCAGTGCTCACACAGATTGTCTGATGAATGATGAACTTCTGAATGTACTTTTGAGTGCATTAAGAAGTTTTGCTCTTTAAAAATCTGGATCAAGCTGAAAATTGAAACACTGAACAACGAGAGTTGTTCGTGAGTCTCTCAAATTTTCGCAACACGATGATGAATCGAAAGAA
7d176a69aca2ea7392e4f222f438e0a7	48	Bacteria	Proteobacteria	Gammaproteobacteria	Enterobacterales	Enterobacteriaceae	Enterobacter		Enterobacter	kobei	GTAACCGTAGGGGAACCTGCGGTTGGATCACCTCCTTACCTTAAAGAACCTGCCTTTGTAGTGCTCACACAGATTGTCTGATGAAAAAACAGCAGTAAAAATCTCTGCAGGCTTGTAGCTCAGGTGGTTAGAGCGCACCCCTGATAAGGGTGAGGTCGGTGGTTCAAGTCCACTCAGGCCTACCAAACTCCTTTTAAAGGATGAGCGGTACAGAGATTACAAACGATGGG
f0b83d3973834cebaf67286d3e71d368	45	Bacteria	Proteobacteria	Gammaproteobacteria	Enterobacterales	Enterobacteriaceae					GTAACCGTAGGGGAACCTGCGGTTGGATCACCTCCTTACCTTAAAGAACCTGCCTTTGCAGTGCTCACACAGATTGTCTGATGAAAGTAGAGAAGCAAGGCGTCTTGCGATTGAGACTTCAGTGTCCCCTTCGTCTAGAGGCCCAGGACACCGCCCTTTCACGGCGGTAACAGGGGTTCGAATCCCCTAGGGGACGCCACTTGCTGGTTTGTGAGTGAAAGTCACCTGCC
7453d542e02ec83da1293dfe4674ddde	41	Bacteria	Proteobacteria	Gammaproteobacteria	Enterobacterales	Enterobacteriaceae	Klebsiella	Klebsiella pneumoniae	Klebsiella	pneumoniae	GTAACCGTAGGGGAACCTGCGGTTGGATCACCTCCTTACCTTAAAGAACCTGCCTTTGCAGTGCTCACACAGATTGTCTGATGAAAAACAGCAGTAAAAACCTCTACAGGCTTGTAGCTCAGGTGGTTAGAGCGCACCCCTGATAAGGGTGAGGTCGGTGGTTCAAGTCCACTCAGGCCTACCAAATTTGCGAAGCAAATTTGAAGAGGTTGCAAACGATGGGGCTATAG
88e58a2921fc716f4eed44e93da2f894	41	Bacteria	Proteobacteria	Gammaproteobacteria	Enterobacterales	Enterobacteriaceae					GTAACCGTAGGGGAACCTGCGGTTGGATCACCTCCTTACCTTAAAGAACCTGCCTTTGTAGTGCTCACACAGATTGTCTGATGAAATAGAGCAGTAAATAATCTCTGCAGGCTTGTAGCTCAGGTGGTTAGAGCGCACCCCTGATAAGGGTGAGGTCGGTGGTTCAAGTCCACTCAGGCCTACCAAATTTTCCCTGAATACTGCGTTGTGGCAAAGCTCGCATACTTCAG
d09f3a0920ff44aa2ef6c8dedfa739b4	40	Bacteria	Proteobacteria	Gammaproteobacteria	Enterobacterales	Enterobacteriaceae					GTAACCGTAGGGGAACCTGCGGTTGGATCACCTCCTTACCTTAAAGAACCTGCCTTTGCAGTGCTCACACAGATTGTCTGATGAAAAAACAGCAGTAAAAATCTCTGCAGGCTTGTAGCTCAGGTGGTTAGAGCGCACCCCTGATAAGGGTGAGGTCGGTGGTTCAAGTCCACTCAGGCCTACCAAATTTTTGCTGATGCTGCGTTGCGGCGACACTCACATACTTAAGT
a2d89e7dd75abb87083b001bf0c209cf	40	Bacteria	Proteobacteria	Gammaproteobacteria	Enterobacterales	Enterobacteriaceae					GTAACCGTAGGGGAACCTGCGGTTGGATCACCTCCTTACCTTAAAGAACCTGCCTTTGTAGTGCTCACACAGATTGTCTGATGAAAAACAGCAGTAAAAAACCTCTACAGGCTTGTAGCTCAGGTGGTTAGAGCGCACCCCTGATAAGGGTGAGGTCGGTGGTTCAAGTCCACTCAGGCCTACCAAATTTTTGCTGATGCTGCGTTGCGGCGACACTCACATACATAAGT
4999f3ffd921d92e6335f60355e2f3d7	38	Bacteria	Proteobacteria	Gammaproteobacteria							GTAACCGTAGGGGAACCTGCGGTTGGATCACCTCCTTACCTTAAAGAAGCGTACTTTGTAGTGCTCACACAGATTGTCTGATAGAAAGTGAAAAGCAAGGCGTTTACGCGTTGGGAGTGAGGCTGAAGAGAATAAGGCCGTTCGCTTTCTATTAATGAAAGCTCACTCTACACGAAAATATCACGCAACGCGTGATAAGCAATTTTCGTGTCCCCTTCGTCTAGAGGCCC
5dcedbf0ac371035e7dbd1504a31b77d	37	Bacteria	Proteobacteria	Gammaproteobacteria	Enterobacterales	Enterobacteriaceae	Citrobacter	Citrobacter freundii_A	Citrobacter	freundii_A	GTAACCGTAGGGGAACCTGCGGTTGGATCACCTCCTTACCTTAAAGAAACGTTCTTTGTAGTGCTCACACAGATTGTCTGATGAAAATTAGCAGTAAGAAAATCTCTGCAGGCTTGTAGCTCAGGTGGTTAGAGCGCACCCCTGATAAGGGTGAGGTCGGTGGTTCAAGTCCACTCAGGCCTACCAAATTCTTTCTGATACCGCGTTGTGAAACGACTCGCATACTTCAG
5ebba6ae0378700872f7078ea0f380ca	34	Bacteria	Proteobacteria	Gammaproteobacteria	Enterobacterales	Enterobacteriaceae	Enterobacter				GTAACCGTAGGGGAACCTGCGGTTGGATCACCTCCTTACCTTAAAGAACCTGCCTTTGCAGTGCTCACACAGATTGTCTGATGAAAAAACAGCAGTAAAAATCTCTGCAGGCTTGTAGCTCAGGTGGTTAGAGCGCACCCCTGATAAGGGTGAGGTCGGTGGTTCAAGTCCACTCAGGCCTACCAAACTCCTTTTAAAGGATGAGCGGTACAGAGATTACAAACGATGGG
476aefd9e53a8655177319cd8a565c66	28	Bacteria	Proteobacteria	Gammaproteobacteria	Enterobacterales	Enterobacteriaceae					GTAACCGTAGGGGAACCTGCGGTTGGATCACCTCCTTACCTTAAAGAACCTGCCTTTGCAGTGCTCACACAGATTGTCTGATGAAAAAACAGCAGTAAAAATCTCTGCAGGCTTGTAGCTCAGGTGGTTAGAGCGCACCCCTGATAAGGGTGAGGTCGGTGGTTCAAGTCCACTCAGGCCTACCAAATTTGCACGGCAAATTTGAAGAGGTTTTAACTACATGTTATGGG
e11e83b891bef26483e492718ee57dc3	27	Bacteria	Proteobacteria	Gammaproteobacteria	Enterobacterales	Enterobacteriaceae	Escherichia				GTAACCGTAGGGGAACCTGCGGTTGGATCACCTCCTTACCTTAAAGAACTGTGCTTTGCAGTGCTCACACAGATTGTCTGATGAAAATGAGCAGTAAAACCTCTACAGGCTTGTAGCTCAGGTGGTTAGAGCGCACCCCTGATAAGGGTGAGGTCGGTGGTTCAAGTCCACTCAGGCCTACCAAATTTGCATCGCAAATTTGAAGAGGTTTTAACTACATGTTATGGGGC
2e2c9468a0114a19cc0322ea07136351	25	Bacteria	Proteobacteria	Gammaproteobacteria	Enterobacterales	Enterobacteriaceae					GTAACCGTAGGGGAACCTGCGGTTGGATCACCTCCTTACCTTAAAGAACCTGCCTTTGTAGTGTCCACACAGATTGTCTGATGAAAAACAGCAGTAAAAAACCTCTACAGGCTTGTAGCTCAGGTGGTTAGAGCGCACCCCTGATAAGGGTGAGGTCGGTGGTTCAAGTCCACTCAGGCCTACCAAATTTGCCTCGCAAATTTGAAGAGGTTGTAAACGATGGGGCTATA
051cb7f30d6432b41a1def07a03d516d	22	Bacteria	Proteobacteria	Gammaproteobacteria	Enterobacterales	Enterobacteriaceae	Enterobacter				GTAACCGTAGGGGAACCTGCGGTTGGATCACCTCCTTACCTTAAAGAACCTGCCTTTGCAGTGCTCACACAGATTGTCTGATGAATGATGAACTTCTGAATGTACTTTTGAGTGCATTAAGAAGTTTTGCTCTTTAAAAATCTGGATCAAGCTGAAAATTGAAACGACACACAGCTCATGTGTGTTCGAGTCTCTCAAATTTTCGCAAGTCGATGGTGAATCGAAAGAAA
a30271191306715157e06e9c12e9abbc	22	Bacteria	Proteobacteria	Gammaproteobacteria	Enterobacterales	Enterobacteriaceae					GTAACCGTAGGGGAACCTGCGGTTGGATCACCTCCTTACCTTAAAGAACCTGCCTTTGTAGTGTCCACACAGATTGTCTGATGAAAATAGCAGTAAAAATCTCTGCAGGCTTGTAGCTCAGGTGGTTAGAGCGCACCCCTGATAAGGGTGAGGTCGGTGGTTCAAGTCCACTCAGGCCTACCAAATTTGCACGGCAAATTTGAAGAGGTTTTAACTACATGTTATGGGGC
0ecd7ce9be9bc603141be5078236bb75	21	Bacteria	Proteobacteria	Gammaproteobacteria	Enterobacterales	Enterobacteriaceae	Enterobacter				GTAACCGTAGGGGAACCTGCGGTTGGATCACCTCCTTACCTTAAAGAACCTGCCTTTGTAGTGTCCACACAGATTGTCTGATGAAAATAGCAGTAAAAATCTCTGCAGGCTTGTAGCTCAGGTGGTTAGAGCGCACCCCTGATAAGGGTGAGGTCGGTGGTTCAAGTCCACTCAGGCCTACCAAACTCCTTTTAAAGGATGAGCGGTACAGAGATTGCAAACGATGGGGC
5c76ce694d0fdfffb92b3f715ce57afe	19	Bacteria	Proteobacteria	Gammaproteobacteria	Enterobacterales	Enterobacteriaceae	Enterobacter				GTAACCGTAGGGGAACCTGCGGTTGGATCACCTCCTTACCTTAAAGAACCTGCCTTTGCAGTGCTCACACAGATTGTCTGATGAATGATGAACTTCTGAATGTACTTTTGAGTGCATTAAGAAGTTTTGCTCTTTAAAAATCTGGATCAAGCTGAAAATTGAAACGACACACATGTTATGTGTGTTCGAGTCTCTCAAATTTTCGCAAGTCGATGGTGAATCGAAAGAAA
06fca1d011b1bb57025dab6c7cd51b6e	17	Bacteria	Proteobacteria	Gammaproteobacteria	Enterobacterales	Enterobacteriaceae			Kluyvera		GTAACCGTAGGGGAACCTGCGGTTGGATCACCTCCTTACCTTAAAGAAACGTTCTTTGAAGTGCTCACACAGATTGTCTGATGAAAAGTAAATAGCAAGGCGTCTTGCGATTGAGACTTCAGTGTCCCCTTCGTCTAGAGGCCCAGGACACCGCCCTTTCACGGCGGTAACAGGGGTTCGAATCCCCTAGGGGACGCCACTTGCTGGTTTGTGTGAGTGAAAGTCGCCGA
a95fd623cab9023c04c1542b9429597a	16	Bacteria	Proteobacteria	Gammaproteobacteria	Enterobacterales	Enterobacteriaceae					GTAACCGTAGGGGAACCTGCGGTTGGATCACCTCCTTACCTTAAAGAACCTGCCTTTGCAGTGCTCACACAGATTGTCTGATGAATGATGAACTTCTGAATGTACTTTTGAGTGCATTAAGAAGTTTTGCTCTTTAAAAATCTGGATCAAGCTGAAAATTGAAACGACACACATGTTATGTGTGTTCGAGTCTCTCAAATTTTCGCAACGCGGACTGTTTTACGAAACAG
04059aae21129d85c9ba4168cc354649	14	Bacteria	Proteobacteria	Gammaproteobacteria	Enterobacterales	Enterobacteriaceae					GTAACCGTAGGGGAACCTGCGGTTGGATCACCTCCTTACCTTAAAGAACCTGCCTTTGTAGTGCTCACACAGATTGTCTGATGAAAATAGCAGTAAAAATCTCTGCAGGCTTGTAGCTCAGGTGGTTAGAGCGCACCCCTGATAAGGGTGAGGTCGGTGGTTCAAGTCCACTCAGGCCTACCAAATTCTTGCTGATGCTGCGTTGCGGCGACGCTCGCATACCTGAGTAT
3b1b20203adada48a8fdc490f97e0024	13	Bacteria	Proteobacteria	Gammaproteobacteria	Enterobacterales	Enterobacteriaceae					GTAACCGTAGGGGAACCTGCGGTTGGATCACCTCCTTACCTTAAAGAACCTGCCTTTGTAGTGTCCACACAGATTGTCTGATGAAAATAGCAGTAAAAATCTCTGCAGGCTTGTAGCTCAGGTGGTTAGAGCGCACCCCTGATAAGGGTGAGGTCGGTGGTTCAAGTCCACTCAGGCCTACCAAATACTTCCTGATACTGCGTTGCGGAACAACTCGCATACTTCAGTAT
0cf1c51a8e8e8834517dd639ef19c19e	11	Bacteria	Proteobacteria	Gammaproteobacteria	Enterobacterales	Enterobacteriaceae	Klebsiella	Klebsiella aerogenes			GTAACCGTAGGGGAACCTGCGGTTGGATCACCTCCTTACCTTAAAGAACCTGCCTTTGCAGTGCTCACACAGATTGTCTGATGAAAATAGAGCAGTAAGTAATCTCTGCAGGCTTGTAGCTCAGGTGGTTAGAGCGCACCCCTGATAAGGGTGAGGTCGGTGGTTCAAGTCCACTCAGGCCTACCAAATTCGCTCTCGTGCTTTGTTGTGGCAAAGCTCGCATACTTCAG
d8bef0340c06c1d81ddc10bf2326cc92	8	Bacteria	Proteobacteria	Gammaproteobacteria	Enterobacterales	Enterobacteriaceae					GTAACCGTAGGGGAACCTGCGGTTGGATCACCTCCTTACCTGAAAGAACCTGCCTTTGTAGTGCTCACACAGATTGTCTGATGAAAAATAAGCAGTAAAAAATCTCTGCAGGCTTGTAGCTCAGGTGGTTAGAGCGCACCCCTGATAAGGGTGAGGTCGGTGGTTCAAGTCCACTCAGGCCTACCAAATTCGCTACCGTGCTGCGTTATGGCGATGCTCACATACTTCAG
49da89b5f454914198f7ff2ab750e7f3	8	Bacteria	Proteobacteria	Gammaproteobacteria	Enterobacterales	Enterobacteriaceae	Enterobacter				GTAACCGTAGGGGAACCTGCGGTTGGATCACCTCCTTACCTTAAAGAACCTGCCTTTGCAGTGCTCACACAGATTGTCTGATGAATGATGAACTTCTGAATGTACTTTTGAGTGCATTAAGAAGTTTTGCTCTTTAAAAATCTGGATCAAGCTGAAAATTGAAACGACACACAGTTAATGTGTGTTCGAGTCTCTCAAATTTTCGCAAACCGATGGTGAATCGAAAGAAA
9ce4edc6dc850ae9fda86a1501e2ef79	7	Bacteria	Proteobacteria	Gammaproteobacteria	Enterobacterales	Enterobacteriaceae	Enterobacter				GTAACCGTAGGGGAACCTGCGGTTGGATCACCTCCTTACCTTAAAGAACCTGCCTTTGCAGTGCTCACACAGATTGTCTGATGAATGATGAACTTCTGAATGTACTTTTGAGTGCATTAAGAAGTTTTGCTCTTTAAAAATCTGGATCAAGCTGAAAATTGAAACGACACACAGCTCATGTGTGTTCAAGTCTCTCAAATTTTCGCAAGGCGATGATGAATCGAAAGAAA
500937bb0d42a53b8938d002307dbe2e	5	Bacteria	Proteobacteria	Gammaproteobacteria	Enterobacterales	Enterobacteriaceae					GTAACCGTAGGGGAACCTGCGGTTGGATCACCTCCTTACCTGAAAGAACCTGCCTTTGTAGTGCTCACACAGATTGTCTGATGAAAAATAAGCAGTAAAAAATCTCTGCAGGCTTGTAGCTCAGGTGGTTAGAGCGCACCCCTGATAAGGGTGAGGTCGGTGGTTCAAGTCCACTCAGGCCTACCAAATTTTTGCTGATGCTGCGTTGCGGCGACACTCACATACTTCAG
99ebe77d88ca798a7e04924cd2fd3561	5	Bacteria	Proteobacteria	Gammaproteobacteria	Enterobacterales	Enterobacteriaceae					GTAACCGTAGGGGAACCTGCGGTTGGATCACCTCCTTACCTTAAAGAACCTGCCTTTGCAGTGCTCACACAGATTGTCTGATGAATGATGAACTTCTGAATGTACTTTTGAGTGCATTAAGAAGTTTTGCTCTTTAAAAATCTGGATCAAGCTGAAAATTGAAACACTGAATAGTCGAAAGATTATTCGTGAGTCTCTCAAATTTTCGCAACACGATGATGAATCGAAAG
f72ebc27eb54be94c6dd5eb548944358	2	Bacteria	Proteobacteria	Gammaproteobacteria	Enterobacterales	Enterobacteriaceae	Escherichia				CGCTGGAGTCGTAACAAGGTAACCGTAGGGGAACCTGCGGTTGGATCACCTCCTTACCTTAAAGAAGCGTACTTTGCAGTGCTCACACAGATTGTCTGATAGAAAGTGAAAAGCAAGGCGTCTTGCGAAGCAGACTGATACGTCCCCTTCGTCTAGAGGCCCAGGACACCGCCCTTTCACGGCGGTAACAGGGGTTCGAATCCCCTAGGGGACGCCACTTGCTGGTTTGT
f5f904e31395db3237bf444814bb2a6f	1	Bacteria	Firmicutes	Bacilli	Bacillales	Anoxybacillaceae	Parageobacillus	Parageobacillus thermoglucosidasius			GTAGCCGTACCGGAAGGTGCAGCTGGATCACCTCCTTTCTAAGGATGAATTCGTACGAATATAAAAAGTGGACGCGGAGTTTTGTTCAGTTTTGAAGGAACATGTTTAATGTTCTTTCAAAAAAAGAGGCTTTGTGTCAGAAGTAGTCTTGTGTCTGCGTCTGCAAGTGAATGCAAAGAAGCTGGATTCCTCGACGCAAGACAGCAAAGAAGTGAGCACAAGGTAGCAGT
4dc0656d39c60ceeb5a75da3ef526beb	1	Bacteria	Firmicutes	Bacilli	Bacillales	Bacillaceae	Bacillus	Bacillus amyloliquefaciens	Blastococcus	sp004570425	GTAGCCGTATCGGAAGGTGCGGCTGGATCACCTCCTTTCTAAGGATTTTAACGGAATATAAGACCTTGGGTCTTATAAACAGAACGTTCCCTGTCTTGTTTAGTTTTGAAGGATCATTCGATTCTTCGAGATGTTGTTCTTTGAAAACTAGATAACAGAAGTAATTCACATTCAATTAGTAATGCAAGATATCACGTAGTGATTCTTTTTAACGGTTAAGTTAGAAAGGG
cddcb4a51631aab97df2c1a273af25a9	1	Bacteria	Proteobacteria	Gammaproteobacteria	Enterobacterales	Enterobacteriaceae					CGCGAGAAGTCGTAACAAGGTAACCGTAGGGGAACCTGCGGTTGGATCACCTCCTTACCTTAAAGAACCTGCCTTTGCAGTGCTCACACAGATTGTCTGATGAAAAGTAAATAGCAAGGCGTCTTGCGATTGAGACTTCAGTGTCCCCTTCGTCTAGAGGCCCAGGACACCGCCCTTTCACGGCGGTAACAGGGGTTCGAATCCCCTAGGGGACGCCACTTGCTGGTTCG
2e251c2f0e24795a22f15c35745e10d2	1	Bacteria	Proteobacteria	Gammaproteobacteria	Enterobacterales	Enterobacteriaceae					CGCGAGGAGGAAGGCGGAACAAGGTAAAAGTAGGGGAACCGGCGGGTGGATCACCTCCTTACCTTAAAGAATCGCGCGGGGAAGGGTGAAAAGAGAGGGGAAAAAGAAAAATAAACTTCTGAATGTACTTTCGAGTGCATTAAGAAGTTTTGCTCTTTAAAAATCTGGATCAAGCTGAAAATTGAAACGACACACAGCTCATGTGTGTTCGAGTCTCTCAAATTTTCGCA
15f0f0247d9be45bc1a2d0629944462a	1	Bacteria	Proteobacteria	Gammaproteobacteria	Enterobacterales	Enterobacteriaceae					CGCGTTAAGTCGTAACAAGGTAACCGTAGGGGAACCTGCGGTTGGATCACCTCCTTACCTTAAAGAAGCGTTCTTTGCAGTGCTCACACAGATTGTCTGATGAATGATGAACTTCTGAATGTACTTTCGAGTGCATTAAGAAGTTTTGCTCTTTAAAAATCTGGATCAAGCTGAAAATTGAAACACTGAACAACGAAAGTTGTTCGTGAGTCTCTCAAATTTTCGCAACA
ef3afb324ef790464ddcccee7cbf98f8	1	Bacteria	Proteobacteria	Gammaproteobacteria	Enterobacterales	Enterobacteriaceae	Enterobacter				GTAACCGTAGGGGAACCTGCCTTTGCAGTGCTCACACAGATTGTCTGATGAATGATGAACTTCTGAATGTACTTTTGAGTGCATTAAGAAGTTTTGCTCTTTAAAAATCTGGATCAAGCTGAAAATTGAAACGACACACATGTTATGTGTGTTCGAGTCTCTCAAATTTTCGCAAACCGATGATGAATCGAAAGAAACATCTTCGGGTTGTGAGGTTAAGCGACTAAGCG
bb555351957579474edce36d79d3df34	1	Bacteria									GTAACCGTAGGGGAACCTGCCTTTGCAGTGCTCACACAGATTGTCTGATGAAAGTAGAGAAGCAAGGCGTCTTGCGATTGAGACTTCAGTGTCCCCTTCGTCTAGAGGCCCAGGACACCGCCCTTTCACGGCGGTAACAGGGGTTCGAATCCCCTAGGGGACGCCACTTGCTGGTTCGTGAGTGAAAGACGCGTGCCGATATATCTCAAAACTCATCTTCGGGTGATGTT
ffcbd55f37054431da5a6cda4d9cfb01	1	Bacteria	Proteobacteria	Gammaproteobacteria	Enterobacterales	Enterobacteriaceae					AGAGGGGGGGAAGGCGGAACAAGGGAATGGGAGGGGAACCTGCGGTTGGATCACCTCCTTACCTTAAAGAAGCGTACTTTGCAGTGCGCACACAGAGGGGCGGAGAGAAAGGGAAAAGAAAGAAACATTGAAAAACACACTGATACGTCCCCTTCGTCTAGAGGCCCAGGACACCGCCCTTTCACGGCGGTAACAGGGGTTCGAATCCCCTAGGGGACGCCACTTGCTGG
22780a2bf716b543b7eb36b63cd4344c	1	Bacteria	Proteobacteria	Gammaproteobacteria	Enterobacterales	Enterobacteriaceae	Enterobacter				CGCGAGGGTTAAGTAACAAGGTAACCGTAGGGGAACCTGCGGTTGGATCACCTCCTTACCTTAAAGAACCTGCCTTTGTAGTGTCCACACAGATTGTCTGATGAATGATGAACTTCTGAATGTACTTTTGAGTGCATTAAGAAGTTTTGCTCTTTAAAAATCTGGATCAAGCTGAAAATTGAAACGACACACATGTTATGTGTGTTCGAGTCTCTCAAATTTTCGCAATC
d0c9b25426bc2c07bd3dd77e31dd94ea	1	Bacteria	Proteobacteria								GTAACCGTATGGGAACCTGCGGTTGGATCACCTCCTTACTTTAAAGAATCTTTCTTTTCATTTTTCACATTTCTTGTCTGCTAGCCCGTGCACAGCAAGGCGTCTTGCGAAGCAGACTGATACGTCCCCTTCGTCTAGAGGCCCAGGACACCGCCCTTTCACGGCGGTAACAGGGGTTCGAATCCCCTAGGGGACGCCACTTGCTGGTTTGTGAGTGAAAGTCACCTGCC
8d27810a2c10845b38fcc4c820459f13	1	Bacteria									GTAACCGTAGGGGAACCTGCGGTTGGATCACCTCCTTACCTTAAAGAAGCGTTCTTTGAAGTGCTCACACAGATTGTCTGATAGAAAGTGAAAAGCAAGGCGTCTTGCGAGTTAACGTTCATTTTCCCCTTCGTGTCTCTGCCCAGGCTCCGGCCCTTTCATTTTGTTAACAGGGGTTCGACTCCCCTAGGGGACGCCACTTGTGTTTGAGTGCGTGAAAGACGTTGTGC

### Sheet: Sheet1
Genus	Species
Escherichia	coli
