## Supplementary Data 2 for "Degradation of PET Plastics by Wastewater Bacteria Engineered via Conjugation"

### Sheet: Sheet 1
OTU	Aaron-17_S165_L001_R1_001.fastq.gz	Aaron-2_S162_L001_R1_001.fastq.gz	Aaron-21_S166_L001_R1_001.fastq.gz	Aaron-23_S167_L001_R1_001.fastq.gz	Aaron-24_S168_L001_R1_001.fastq.gz	Aaron-5_S163_L001_R1_001.fastq.gz	Aaron-7_S164_L001_R1_001.fastq.gz	Kingdom	Phylum	Class	Order	Family	Genus.x	Species.x	Genus.y	Species.y	rep_sequence
8650e2f8851e7a29c289deb50d478f95	13306	0	3	0	0	11916	1	d__Bacteria	p__Proteobacteria	c__Gammaproteobacteria	o__Enterobacterales	f__Enterobacteriaceae	g__Enterobacter		Enterobacter		GTAACCGTAGGGGAACCTGCGGTTGGATCACCTCCTTACCTTAAAGAACCTGCCTTTGCAGTGCTCACACAGATTGTCTGATGAATGATGAACTTCTGAATGTACTTTTGAGTGCATTAAGAAGTTTTGCTCTTTAAAAATCTGGATCAAGCTGAAAATTGAAACGACACACATGTTATGTGTGTTCGAGTCTCTCAAATTTTCG
98ab15d7ab594db7a88bc59edd9155a4	0	0	0	9068	10106	0	0	d__Bacteria	p__Proteobacteria	c__Gammaproteobacteria	o__Enterobacterales	f__Enterobacteriaceae	g__Citrobacter				GTAACCGTAGGGGAACCTGCGGTTGGATCACCTCCTTACCTTAAAGAAGCGTTCTTTGTAGTGCTCACACAGATTGTCTGATGAATGATGAACTTCTGAATGTACTTTCGAGTGCATTAAGAAGTTTTGCTCTTTAAAAATCTGGATCAAGCTGAAAATTGAAACGACACACTGTTTCATTTCTCCGTAATAAGAAATGAAAAGC
0b68c61a59be969eeb16eaf48879bada	6386	0	0	0	0	5717	1	d__Bacteria	p__Proteobacteria	c__Gammaproteobacteria	o__Enterobacterales	f__Enterobacteriaceae			Enterobacter		GTAACCGTAGGGGAACCTGCGGTTGGATCACCTCCTTACCTTAAAGAACCTGCCTTTGCAGTGCTCACACAGATTGTCTGATGAAAAGTAAATAGCAAGGCGTCTTGCGATTGAGACTTCAGTGTCCCCTTCGTCTAGAGGCCCAGGACACCGCCCTTTCACGGCGGTAACAGGGGTTCGAATCCCCTAGGGGACGCCACTTGCT
d623154dc8ab7ad1f5aaa75d82066847	2974	0	2240	2	0	2813	0	d__Bacteria	p__Proteobacteria	c__Gammaproteobacteria	o__Enterobacterales	f__Enterobacteriaceae					GTAACCGTAGGGGAACCTGCGGTTGGATCACCTCCTTACCTTAAAGAACCTGCCTTTGTAGTGCTCACACAGATTGTCTGATGAAAAGTAAATAGCAAGGCGTCTTGCGATTGAGACTTCAGTGTCCCCTTCGTCTAGAGGCCCAGGACACCGCCCTTTCACGGCGGTAACAGGGGTTCGAATCCCCTAGGGGACGCCACTTGCT
1689a32eb56e1f6264818ef1d175a8f7	1	0	7874	0	0	0	0	d__Bacteria	p__Proteobacteria	c__Gammaproteobacteria	o__Enterobacterales	f__Enterobacteriaceae	g__Enterobacter				GTAACCGTAGGGGAACCTGCGGTTGGATCACCTCCTTACCTTAAAGAACCTGCCTTTGTAGTGTCCACACAGATTGTCTGATGAATGATGAACTTCTGAATGTACTTTTGAGTGCATTAAGAAGTTTTGCTCTTTAAAAATCTGGATCAAGCTGAAAATTGAAACGACACACATGTTATGTGTGTTCGAGTCTCTCAAATTTTCG
2763340bc427d7b5cd36d6037e410a60	2849	0	1	0	0	3750	0	d__Bacteria	p__Proteobacteria	c__Gammaproteobacteria	o__Enterobacterales	f__Enterobacteriaceae					GTAACCGTAGGGGAACCTGCGGTTGGATCACCTCCTTACCTTAAAGAACCTGCCTTTGCAGTGCTCACACAGATTGTCTGATGAAAAGTAAATAGCAAGGCGTCTTGCGATTGAGACTTCAGTGTCCCCTTCGTCTAGAGGCCCAGGACACCGCCCTTTCACGGCGGTAACAGGGGGTCGAATCCCCTAGGGGACGCCACTTGCT
ac6d783e7b8dc9981b61fd363a831fb4	0	0	0	2413	2352	0	0	d__Bacteria	p__Proteobacteria	c__Gammaproteobacteria	o__Enterobacterales	f__Enterobacteriaceae			Kluyvera		GTAACCGTAGGGGAACCTGCGGTTGGATCACCTCCTTACCTTAAAGAAACGTTCTTTGAAGTGCTCACACAGATTGTCTGATGAAAAGTAAATAGCAAGGCGTCTTGCGATTGAGACTTCAGTGTCCCCTTCGTCTAGAGGCCCAGGACACCGCCCTTTCACGGCGGTAACAGGGGTTCGAATCCCCTAGGGGACGCCACTTGCT
b58c8ed91bf64b42568426cd1aeca5ef	2218	0	0	0	0	2319	0	d__Bacteria	p__Proteobacteria	c__Gammaproteobacteria	o__Enterobacterales	f__Enterobacteriaceae	g__Enterobacter		Enterobacter	asburiae_B	GTAACCGTAGGGGAACCTGCGGTTGGATCACCTCCTTACCTTAAAGAACCTGCCTTTGCAGTGCTCACACAGATTGTCTGATGAAAAAACAGCAGTAAAAATCTCTGCAGGCTTGTAGCTCAGGTGGTTAGAGCGCACCCCTGATAAGGGTGAGGTCGGTGGTTCAAGTCCACTCAGGCCTACCAAACTCCTTTTAAAGGATGAG
fe9df81efdf72813aa7aab5b6d2690e6	1	0	0	1851	1919	0	0	d__Bacteria	p__Proteobacteria	c__Gammaproteobacteria	o__Enterobacterales	f__Enterobacteriaceae			Citrobacter		GTAACCGTAGGGGAACCTGCGGTTGGATCACCTCCTTACCTTAAAGAAACGTTCTTTGTAGTGCTCACACAGATTGTCTGATGAAAAGTAAATAGCAAGGCGTCTTGCGATTGAGACTTCAGTGTCCCCTTCGTCTAGAGGCCCAGGACACCGCCCTTTCACGGCGGTAACAGGGGTTCGAATCCCCTAGGGGACGCCACTTGCT
982608f5e99c8a8405b672cb52169d1d	0	0	0	1822	1931	0	0	d__Bacteria	p__Proteobacteria	c__Gammaproteobacteria	o__Enterobacterales	f__Enterobacteriaceae			Citrobacter	freundii	GTAACCGTAGGGGAACCTGCGGTTGGATCACCTCCTTACCTTAAAGAACCGACCTTTGTAGTGCTCACACAGATTGTCTGATGAAAAGTAAATAGCAAGGCGTCTTGCGATTGAGACTTCAGTGTCCCCTTCGTCTAGAGGCCCAGGACACCGCCCTTTCACGGCGGTAACAGGGGTTCGAATCCCCTAGGGGACGCCACTTGCT
7e4fe887816cc39a9902988d1b87c33c	0	0	0	1771	1969	0	0	d__Bacteria	p__Proteobacteria	c__Gammaproteobacteria	o__Enterobacterales	f__Enterobacteriaceae					GTAACCGTAGGGGAACCTGCGGTTGGATCACCTCCTTACCTTAAAGAAACGTTCTTTGTAGTGCTCACACAGATTGTCTGATGAAAAGTAAATAGCAAGGCGTCTTGCGATTGAGACTTATACGTCCCCTTCGTCTAGAGGCCCAGGACACCGCCCTTTCACGGCGGTAACAGGGGTTCGAATCCCCTAGGGGACGCCACTTGCT
4892a6ada8cabde3561e50e343110bb9	1735	0	3	0	0	1917	0	d__Bacteria	p__Proteobacteria	c__Gammaproteobacteria	o__Enterobacterales	f__Enterobacteriaceae	g__Enterobacter		Enterobacter	kobei	GTAACCGTAGGGGAACCTGCGGTTGGATCACCTCCTTACCTTAAAGAACCTGCCTTTGTAGTGCTCACACAGATTGTCTGATGAAAAAACAGCAGTAAAAATCTCTGCAGGCTTGTAGCTCAGGTGGTTAGAGCGCACCCCTGATAAGGGTGAGGTCGGTGGTTCAAGTCCACTCAGGCCTACCAAACTCCTTTTAAAGGATGAG
243823953d70a91fa2ca9d779bf7da65	0	0	0	1527	1665	0	0	d__Bacteria	p__Proteobacteria	c__Gammaproteobacteria	o__Enterobacterales	f__Enterobacteriaceae					GTAACCGTAGGGGAACCTGCGGTTGGATCACCTCCTTACCTTAAAGAAGCGTTCTTTGTAGTGCTCACACAGATTGTCTGATGAAAATTAGCAGTAAGAAAATCTCTGCAGGCTTGTAGCTCAGGTGGTTAGAGCGCACCCCTGATAAGGGTGAGGTCGGTGGTTCAAGTCCACTCAGGCCTACCAAATTCGCCTCCGTGCTGTG
e85fff0597b2a822facc5dde237acdf0	0	0	3058	0	0	0	0	d__Bacteria	p__Proteobacteria	c__Gammaproteobacteria	o__Enterobacterales	f__Enterobacteriaceae					GTAACCGTAGGGGAACCTGCGGTTGGATCACCTCCTTACCTTAAAGAACCTGCCTTTGTAGTGTCCACACAGATTGTCTGATGAAAAGTAAATAGCAAGGCGTCTTGCGATTGAGACTGACACGTCCCCTTCGTCTAGAGGCCCAGGACACCGCCCTTTCACGGCGGTAACAGGGGTTCGAATCCCCTAGGGGACGCCACTTGCT
c2b14d3e664bb458002ca20d80ff5d6f	0	0	2724	0	0	0	0	d__Bacteria	p__Proteobacteria	c__Gammaproteobacteria	o__Enterobacterales	f__Enterobacteriaceae			Enterobacter	cancerogenus	GTAACCGTAGGGGAACCTGCGGTTGGATCACCTCCTTACCTTAAAGAACCTGCCTTTGTAGTGCTCACACAGATTGTCTGATGAAAAGTAAATAGCAAGGCGTCTTGCGATTGAGACTGACACGTCCCCTTCGTCTAGAGGCCCAGGACACCGCCCTTTCACGGCGGTAACAGGGGTTCGAATCCCCTAGGGGACGCCACTTGCT
2ed6864dbb4dcb0397e4735ac0def9e4	1	0	2669	0	0	0	0	d__Bacteria	p__Proteobacteria	c__Gammaproteobacteria	o__Enterobacterales	f__Enterobacteriaceae					GTAACCGTAGGGGAACCTGCGGTTGGATCACCTCCTTACCTTAAAGAACCTGCCTTTGTAGTGTCCACACAGATTGTCTGATGAAAAGTAAATAGCAAGGCGTCTTGCGATTGAGACTTCAGTGTCCCCTTCGTCTAGAGGCCCAGGACACCGCCCTTTCACGGCGGTAACAGGGGTTCGAATCCCCTAGGGGACGCCACTTGCT
fb1728c5cae9e364cd964a47d942cd9c	1305	0	0	0	0	1292	0	d__Bacteria	p__Proteobacteria	c__Gammaproteobacteria	o__Enterobacterales	f__Enterobacteriaceae					GTAACCGTAGGGGAACCTGCGGTTGGATCACCTCCTTACCTTAAAGAACCTGCCTTTGCAGTGCTCACACAGATTGTCTGATGAAAAAACAGCAGTAAAAATCTCTGCAGGCTTGTAGCTCAGGTGGTTAGAGCGCACCCCTGATAAGGGTGAGGTCGGTGGTTCAAGTCCACTCAGGCCTACCAAATTTTTGCTGATGCTGCGT
a55875ae9b27d208ba62d4971926640f	0	0	0	0	0	0	2583	d__Bacteria	p__Proteobacteria	c__Gammaproteobacteria	o__Enterobacterales	f__Enterobacteriaceae	g__Escherichia	s__Escherichia marmotae			GTAACCGTAGGGGAACCTGCGGTTGGATCACCTCCTTACCTTAAAGAAGCGTTCTTTGAAGTGCTCACACAGATTGTCTGATAGAAAGTGAAAAGCAAGGCGTCTTGCGAAGCAGACTGACACGTCCCCTTCGTCTAGAGGCCCAGGACACCGCCCTTTCACGGCGGTAACAGGGGTTCGAATCCCCTAGGGGACGCCACTTGCT
d49f1150ae92f5fc09d4f49128eb83dc	0	2181	0	0	0	0	0	d__Bacteria	p__Proteobacteria	c__Gammaproteobacteria	o__Burkholderiales	f__Burkholderiaceae	g__Pusillimonas_A	s__Pusillimonas_A sp014237865			GTAACCGTAGGGGAACCTGCGGTTGGATCACCTCCTTACCTTAAAGAAGCGTTCTTTGAAGTGCTCACACAGATTGTCTGATGAAAAGTAAATAGCAAGGCGTTTACGCGTTGGGAGTGAGGCTGAAGAGAATAAGGCCGTTCGCTTTCTATTAATGAAAGCTCACCCTACACGAAAATATCACGCAACGCGTGATAAGCAATTT
699073477eae92fc01e750d7ff099373	1203	0	0	0	0	942	0	d__Bacteria	p__Proteobacteria	c__Gammaproteobacteria	o__Enterobacterales	f__Enterobacteriaceae					GTAACCGTAGGGGAACCTGCGGTTGGATCACCTCCTTACCTTAAAGAACCTGCCTTTGCAGTGCTCACACAGATTGTCTGATGAAAAGTAAATAGCAAGGCGTCTTGCGATTGAGACTTCAGTGTCCCCTTCGTCTAGAGGCCCAGGACACCGCCCTTTCACGGCGGTAACAGGGGGTCGAATCCCCTAGGGGGCGCCACTTGCT
839b3de27377b6675d84725036906b7f	0	1910	0	0	0	0	0	d__Bacteria	p__Proteobacteria	c__Gammaproteobacteria	o__Enterobacterales	f__Enterobacteriaceae					GTAACCGTAGGGGAACCTGCGGTTGGATCACCTCCTTACCTTAAAGAAGCGTTCTTTGTAGTGCTCACACAGATTGTCTGATGAAAATGAGCAGTAAAACCTCTACAGGCTTGTAGCTCAGGTGGTTAGAGCGCACCCCTGATAAGGGTGAGGTCGGTGGTTCAAGTCCACTCAGGCCTACCAAATTTGCACGGCAAATTTGAAG
ada2fe14778fc48bbf270dc20b037c73	0	0	0	760	823	0	0	d__Bacteria	p__Proteobacteria	c__Gammaproteobacteria	o__Enterobacterales	f__Enterobacteriaceae	g__Citrobacter	s__Citrobacter freundii_A	Citrobacter	freundii_A	GTAACCGTAGGGGAACCTGCGGTTGGATCACCTCCTTACCTTAAAGAAACGTTCTTTGTAGTGCTCACACAGATTGTCTGATGAAAATTAGCAGTAAGAAAATCTCTGCAGGCTTGTAGCTCAGGTGGTTAGAGCGCACCCCTGATAAGGGTGAGGTCGGTGGTTCAAGTCCACTCAGGCCTACCAAATTCTTTCTGATACCGCG
43df6fa52c41e2ed1801fda6bb1b01de	0	0	0	0	0	0	1515	d__Bacteria	p__Proteobacteria	c__Gammaproteobacteria	o__Enterobacterales	f__Enterobacteriaceae	g__Escherichia				GTAACCGTAGGGGAACCTGCGGTTGGATCACCTCCTTACCTTAAAGAATCGTTCTTTGAAGTGCTCACACAGATTGTCTGATGAAAATGAGCAGTAAAACCTCTACAGGCTTGTAGCTCAGGTGGTTAGAGCGCACCCCTGATAAGGGTGAGGTCGGTGGTTCAAGTCCACTCAGGCCTACCAAATTTGCACCGCAAATTTGAAG
3338c882530b3b86c749822143b5e5c1	0	0	1437	0	0	0	0	d__Bacteria	p__Proteobacteria	c__Gammaproteobacteria	o__Enterobacterales	f__Enterobacteriaceae					GTAACCGTAGGGGAACCTGCGGTTGGATCACCTCCTTACCTTAAAGAACCTGCCTTTGTAGTGTCCACACAGATTGTCTGATGAAAATAGCAGTAAAAATCTCTGCAGGCTTGTAGCTCAGGTGGTTAGAGCGCACCCCTGATAAGGGTGAGGTCGGTGGTTCAAGTCCACTCAGGCCTACCAAACTCCTTTTAAAGGATGAGCG
3276005446e7a1a6b8b0a0d9920f99c2	442	0	0	0	0	796	0	d__Bacteria	p__Proteobacteria	c__Gammaproteobacteria	o__Enterobacterales	f__Enterobacteriaceae					GTAACCGTAGGGGAACCTGCGGTTGGATCACCTCCTTACCTTAAAGAACCTGCCTTTGCAGTGCTCACACAGATTGTCTGATGAAAAGTAAATAGCAAGGCGTCTTGCGATTGAGACTTCAGTGTCCCCTTCGTCTAGAGGCCCAGGACACCGCCCTTTCACGGCGGTAACAGGGGGTCGAATCCCCTAGGGGACGCCACTTTCT
80da2a6187bad9e0cf9a40d17ef50fd6	585	0	0	0	0	488	0	d__Bacteria	p__Proteobacteria	c__Gammaproteobacteria	o__Enterobacterales	f__Enterobacteriaceae	g__Enterobacter				GTAACCGTAGGGGAACCTGCGGTTGGATCACCTCCTTACCTTAAAGAACCTGCCTTTGCAGTGCTCACACAGATTGTCTGATGAATGATGAACTTCTGAATGTACTTTTGAGTGCATTAAGAAGTTTTGCTCTTTAAAAATCTGGATCAAGCTGAAAATTGAAACGACACACAGTTAATGTGTGTTCGAGTCTCTCAAATTTTCG
8c4b7692d0320fe109b921732b7399c2	0	0	0	490	522	0	0	d__Bacteria	p__Proteobacteria	c__Gammaproteobacteria	o__Enterobacterales	f__Enterobacteriaceae	g__Citrobacter				GTAACCGTAGGGGAACCTGCGGTTGGATCACCTCCTTACCTTAAAGAAGCGTTCTTTGTAGTGCTCACACAGATTGTCTGATGAATGATGAACTTCTGAATGTACTTTCGAGTGCATTAAGAAGTTTTGCTCTTTAAAAATCTGGATCAAGCTGAAAATTGAAACGACACACTGTTTCATTTCTCCGTTATAAGAAATGAAAAGC
3bb9c269e0edf78ad3797203f0ec8ad3	1	0	1010	0	0	0	0	d__Bacteria	p__Proteobacteria	c__Gammaproteobacteria	o__Enterobacterales	f__Enterobacteriaceae					GTAACCGTAGGGGAACCTGCGGTTGGATCACCTCCTTACCTTAAAGAACCTGCCTTTGTAGTGCTCACACAGATTGTCTGATGAAAATAGCAGTAAAAATCTCTGCAGGCTTGTAGCTCAGGTGGTTAGAGCGCACCCCTGATAAGGGTGAGGTCGGTGGTTCAAGTCCACTCAGGCCTACCAAATTCTTGCTGATGCTGCGTTG
94e0d637e6fe094005f4b6e74bd13b03	0	0	0	437	507	0	0	d__Bacteria	p__Proteobacteria	c__Gammaproteobacteria	o__Enterobacterales	f__Enterobacteriaceae					GTAACCGTAGGGGAACCTGCGGTTGGATCACCTCCTTACCTTAAAGAAACGTTCTTTGAAGTGCTCACACAGATTGTCTGATGAAAAGTAAATAGCAAGGCGTCTTGCGATTGAGACTTCAGTGTCCCCTTCGTCTAGAGGCCCAGGACACCGCCCTTTCACGGCGGTAACAGGGGGTCGAATCCCCTAGGGGGCGCCACTTGCT
1509ee6749ad64fcef038e06fb88d7df	0	0	941	0	0	0	0	d__Bacteria	p__Proteobacteria	c__Gammaproteobacteria	o__Enterobacterales	f__Enterobacteriaceae					GTAACCGTAGGGGAACCTGCGGTTGGATCACCTCCTTACCTTAAAGAACCTGCCTTTGTAGTGTCCACACAGATTGTCTGATGAAAATAGCAGTAAAAATCTCTGCAGGCTTGTAGCTCAGGTGGTTAGAGCGCACCCCTGATAAGGGTGAGGTCGGTGGTTCAAGTCCACTCAGGCCTACCAAATACTTCCTGATACTGCGTTG
27fa92ff9ffcf2bb32a31aa595dc6d56	1	3	8	2	0	10	1	d__Bacteria	p__Actinobacteriota	c__Actinomycetia	o__Streptomycetales	f__Streptomycetaceae	g__Streptomyces				GTAGCCGTACCGGAAGGTGCGGCTGGATCACCTCCTTTCTAAGGAGCACTTCTCACCAAGCCTCGGTTTGGTCAGAGGCCAGTTCATCAGCGAACGTCTGATGCTGGTTGCTCATGGGTGGAACGTTGACTATTCGGCACTGTCGGTCTGCTTGGACTGTGAGTACTGCTTCGGCGTGGAAAACAGTTCAAGAGGTTGAGGGTGT
ff02a16420952076e17d7f213590c2cd	372	0	5	0	0	457	0	d__Bacteria	p__Proteobacteria	c__Gammaproteobacteria	o__Enterobacterales	f__Enterobacteriaceae					GTAACCGTAGGGGAACCTGCGGTTGGATCACCTCCTTACCTTAAAGAACCTGCCTTTGCAGTGCTCACACAGATTGTCTGATGAAAAGTAAATAGCAAGGCGTCTTGCGATTGAGACTTCAGTGTCCCCTTCGTCTAGAGGCCCAGGACACCGCCCTTTCACGGCGGTAAAAGGGGGTCGAATCCCCTAGGGGACGCCACTTGCT
615b9c86a96ddfc75696b4dcb3206e79	0	0	0	328	439	0	0	d__Bacteria	p__Proteobacteria	c__Gammaproteobacteria	o__Enterobacterales	f__Enterobacteriaceae					GTAACCGTAGGGGAACCTGCGGTTGGATCACCTCCTTACCTTAAAGAAACGTTCTTTGTAGTGCTCACACAGATTGTCTGATGAAAAGTAAATAGCAAGGCGTCTTGCGATTGAGACTTATACGTCCCCTTCGTCTAGAGGCCCAGGACACCGCCCTTTCACGGCGGTAACAGGGGGTCGAATCCCCTAGGGGGCGCCACTTGCT
0734f65ead2ece6e07480d4e452d866d	0	0	1	276	402	0	0	d__Bacteria	p__Proteobacteria	c__Gammaproteobacteria	o__Enterobacterales	f__Enterobacteriaceae					GTAACCGTAGGGGAACCTGCGGTTGGATCACCTCCTTACCTTAAAGAACCGACCTTTGTAGTGCTCACACAGATTGTCTGATGAAAAGTAAATAGCAAGGCGTCTTGCGATTGAGACTTCAGTGTCCCCTTCGTCTAGAGGCCCAGGACACCGCCCTTTCACGGCGGTAACAGGGGGTCGAATCCCCTAGGGGGCGCCACTTGCT
c331eaf20a53955c27bfcc3e8a7017e2	1	1	3	2	0	12	1	d__Bacteria	p__Actinobacteriota	c__Actinomycetia	o__Streptomycetales	f__Streptomycetaceae	g__Streptomyces				GTAGCCGTACCGGAAGGTGCGGCTGGATCACCTCCTTTCTAAGGAGCACTTCTCACCAAGCCTCGGTTTGGTCAGAGGCCAGTTCATCAGCGAACGTCTGATGCTGGTTGCTCATGGGTGGAACGTTGACTATTCGGCACTGTCGGTCTGCTTGGACTGTGAGTACTGCTTCGGCGTGGAAAACAGTTCAAGAGGCGGGGAGTGT
4ed11c3683ffe3bc5b8387a8fd82c48c	0	0	0	328	316	0	0	d__Bacteria	p__Proteobacteria	c__Gammaproteobacteria	o__Enterobacterales	f__Enterobacteriaceae					GTAACCGTAGGGGAACCTGCGGTTGGATCACCTCCTTACCTTAAAGAAACGTTCTTTGTAGTGCTCACACAGATTGTCTGATGAAAAGTAAATAGCAAGGCGTCTTGCGATTGAGACTTATACGTCCCCTTCGTCTAGAGGCCCAGGACACCGCCCTTTCACGGCGGTAACAAGGGGTCGAATCCCCTAGGGGACGCCACTTGCT
533d3af7dc32f4befcd599695356800e	0	7	0	0	0	0	564	d__Bacteria	p__Proteobacteria	c__Gammaproteobacteria	o__Enterobacterales	f__Enterobacteriaceae	g__Escherichia	s__Escherichia fergusonii			GTAACCGTAGGGGAACCTGCGGTTGGATCACCTCCTTACCTTAAAGAACTGTGCTTTGCAGTGCTCACACAGATTGTCTGATAGAAAGTGAAAAGCAAGGCGTCTTGCGAAGCAGACTGATACGTCCCCTTCGTCTAGAGGCCCAGGACACCGCCCTTTCACGGCGGTAACAAGGGTTCGAATCCCCTAGGGGGCGCCACTTGCT
e915e4858294e3fa299eb7f8013f3736	1	3	5	0	0	5	2	d__Bacteria	p__Actinobacteriota	c__Actinomycetia	o__Streptomycetales	f__Streptomycetaceae	g__Streptomyces				GTAGCCGTACCGGAAGGTGCGGCTGGATCACCTCCTTTCTAAGGAGCACTTCTCACCAAGCTTGCTTGGTCAGAGGCCAGTTCATCAGCGAATGTCTGATGCTGGTTGCTCATGGGTGGAACGTTGACTATTCGGCACAGTGGATTCGATGGTTTTGCTAGTACTGCTTCGGCGTGGAACGCAAGGTCATGGGTCGGCTGGGCTG
fb48fe430a41c45fbd6ad93cc8c7247f	1	0	0	260	207	0	0	d__Bacteria	p__Proteobacteria	c__Gammaproteobacteria	o__Enterobacterales	f__Enterobacteriaceae					GTAACCGTAGGGGAACCTGCGGTTGGATCACCTCCTTACCTTAAAGAAACGTTCTTTGTAGTGCTCACACAGATTGTCTGATGAAAAGTAAATAGCAAGGCGTCTTGCGATTGAGACTTCAGTGTCCCCTTCGTCTAGAGGCCCAGGACACCGCCCTTTCACGGCGGTAACAAGGGGTCGAATCCCCTAGGGGACGCCACTTGCT
490e46add95bbca9168aee322f324375	148	0	79	0	0	132	0	d__Bacteria									GTAACCGTAGGGGAACCTGCGGTTGGATCACCTCCTTACCTTAAAGAACCTGCCTTTGTAGTGCTCACACAGATTGTCTGATGAAAAGTAAATAGCAAGGCGTCTTGCGATTGAGACTTCAGTGTCCCCTTCGTCTAGAGGCCCAGGACACCGCCCTTTCACGGCGGTAACAGGGGGTCGAATCCCCTAGGGGGCGCCCCTTGCT
20075f35370b52f8d81361cae8fbfa6a	0	13	0	0	0	0	340	d__Bacteria	p__Proteobacteria	c__Gammaproteobacteria	o__Enterobacterales	f__Enterobacteriaceae	g__Escherichia				GTAACCGTAGGGGAACCTGCGGTTGGATCACCTCCTTACCTTAAAGAACTGTGCTTTGCAGTGCTCACACAGATTGTCTGATAGAAAGTGAAAAGCAAGGCGTCTTGCGAAGCAGACTGATACGTCCCCTTCGTCTAGAGGCCCAGGACACCGCCCTTTCACGGCGGTAAAAGGGGGTCGAATCCCCTAGGGGACGCCACTTGCT
72924f929d49e3481bf5535dcee6696f	0	0	0	200	152	1	0	d__Bacteria	p__Proteobacteria	c__Gammaproteobacteria	o__Enterobacterales	f__Enterobacteriaceae					GTAACCGTAGGGGAACCTGCGGTTGGATCACCTCCTTACCTTAAAGAACCGACCTTTGTAGTGCTCACACAGATTGTCTGATGAAAAGTAAATAGCAAGGCGTCTTGCGATTGAGACTTCAGTGTCCCCTTCGTCTAGAGGCCCAGGACACCGCCCTTTCACGGCGGTAACAGGGGGTCGAATCCCCTAGGGGACGCCACTTTCT
cd7c1e2074714799592321efbe004a97	1	1	3	1	0	6	2	d__Bacteria	p__Actinobacteriota	c__Actinomycetia	o__Streptomycetales	f__Streptomycetaceae	g__Streptomyces				GTAGCCGTACCGGAAGGTGCGGCTGGATCACCTCCTTTCTAAGGAGCACTTCTTGACTGCCGGCCCTCGGGCTTGGTGGTCCAGAGGCCAGTTCATCAGCGAATGTCTGATGCTGGTTGCTCATGGGTGGAACGTTGACTATTCGGCACTGTCGGTCTGCTTGGACTGTGAGTACTGCTTCGGCGTGGAAAACAGTTCAGGGGAT
5e3f7e3b0f5f1b8bc03ed65b2043332c	0	0	0	156	160	0	0	d__Bacteria	p__Proteobacteria	c__Gammaproteobacteria	o__Enterobacterales	f__Enterobacteriaceae					GTAACCGTAGGGGAACCTGCGGTTGGATCACCTCCTTACCTTAAAGAACCGACCTTTGTAGTGCTCACACAGATTGTCTGATGAAAAGTAAATAGCAAGGCGTCTTGCGATTGAGACTTCAGTGTCCCCTTCGTCTAGAGGCCCAGGACACCGCCCTTTCACGGCGGTAAAAGGGGGTCGAATCCCCTAGGGGACGCCACTTGCT
cfd420ffbf2d56a5ca69049d07d7f9aa	0	0	306	0	0	0	0	d__Bacteria	p__Proteobacteria	c__Gammaproteobacteria	o__Enterobacterales	f__Enterobacteriaceae					GTAACCGTAGGGGAACCTGCGGTTGGATCACCTCCTTACCTTAAAGAACCTGCCTTTGTAGTGCTCACACAGATTGTCTGATGAAAAGTAAATAGCAAGGCGTCTTGCGATTGAGACTGACACGTCCCCTTCGTCTAGAGGCCCAGGACACCGCCCTTTCACGGCGGTAACAGGGGGTCGAATCCCCTAGGGGACGCCACTTTCT
1c1b87a5d32277c67162eb69ad05d69b	0	0	286	0	0	0	0	d__Bacteria	p__Proteobacteria	c__Gammaproteobacteria	o__Enterobacterales	f__Enterobacteriaceae	g__Enterobacter		Enterobacter	oligotrophicus	GTAACCGTAGGGGAACCTGCGGTTGGATCACCTCCTTACCTTAAAGAACCTGCCTTTGTAGTGTCCACACAGATTGTCTGATGAATGATGAACTTCTGAATGTACTTTTGAGTGCATTAAGAAGTTTTGCTCTTTAAAAATCTGGATCAAGCTGAAAATTGAAACGACACACAGTTAATGTGTGTTCGAGTCTCTCAAATTTTCG
7c8921b66e3636446992660cf207077f	2	2	6	0	0	6	2	d__Bacteria	p__Actinobacteriota	c__Actinomycetia	o__Streptomycetales	f__Streptomycetaceae	g__Streptomyces				GTAGCCGTACCGGAAGGTGCGGCTGGATCACCTCCTTTCTAAGGAGCACTTCTCACCAAGCCTCGTGTTTGGTCAGAGGCCAGTTCATCAGCGAATGTCTGATGCTGGTTGCTCATGGGTGGAACGTTGACTATTCGGCACTGTCGGTCTGCTTGGACTGTGAGTACTGCTTCGGCGTGGAAAACAGTTCAGGGGATCGAGGGTG
44a62706fdcd6220d38a6d7cd6dda4f1	0	0	0	127	143	0	0	d__Bacteria	p__Proteobacteria	c__Gammaproteobacteria	o__Enterobacterales	f__Enterobacteriaceae					GTAACCGTAGGGGAACCTGCGGTTGGATCACCTCCTTACCTTAAAGAAGCGTTCTTTGTAGTGCTCACACAGATTGTCTGATGAAAAGTAAATAGCAAGGCGTCTTGCGATTGAGACTTCAGTGTCCCCTTCGTCTAGAGGCCCAGGACACCGCCCTTTCACGGCGGTAACAGGGGGTCGAATCCCCTAGGGGACGCCACTTGCT
e0544ac036688255f942808283a2a44f	0	0	4	0	0	3	0	d__Bacteria	p__Actinobacteriota	c__Actinomycetia	o__Streptomycetales	f__Streptomycetaceae	g__Streptomyces				GTAGCCGTACCGGAAGGTGCGGCTGGATCACCTCCTTTCTAAGGAGCACTTCTCACCAAGCCTCGGTTTGGTCAGAGGCCAGTTCATCAGCGAATGTCTGATGCTGGTTGCTCATGGGTGGAACGTTGACTATTCGGCACTGTCGGTCTGCTTGGACTGTGAGTACTGCTTCGGCGTGGAAAACAGTTCAGGGGGTTGAGGGTGT
94bbc0b9c5cb9d2ff8c96fb3a582e1f0	0	0	233	0	0	0	0	d__Bacteria	p__Proteobacteria	c__Gammaproteobacteria	o__Enterobacterales	f__Enterobacteriaceae					GTAACCGTAGGGGAACCTGCGGTTGGATCACCTCCTTACCTTAAAGAACCTGCCTTTGTAGTGTCCACACAGATTGTCTGATGAAAAGTAAATAGCAAGGCGTCTTGCGATTGAGACTTCAGTGTCCCCTTCGTCTAGAGGCCCAGGACACCGCCCTTTCACGGCGGTAACAGGGGGTCGAATCCCCTAGGGGACGCCACTTTCT
6a28c7b244f1832356c17284b099ecc4	0	0	0	118	106	0	0	d__Bacteria	p__Proteobacteria	c__Gammaproteobacteria	o__Enterobacterales	f__Enterobacteriaceae					GTAACCGTAGGGGAACCTGCGGTTGGATCACCTCCTTACCTTAAAGAAACGTTCTTTGAAGTGCTCACACAGATTGTCTGATGAAAAGTAAATAGCAAGGCGTCTTGCGATTGAGACTTATACGTCCCCTTCGTCTAGAGGCCCAGGACACCGCCCTTTCACGGCGGTAACAGGGGGTCGAATCCCCTAGGGGACGCCACTTGCT
222b81f2888b1edce7a2a2d29ee13f6e	1	0	1	1	0	2	0	d__Bacteria	p__Actinobacteriota	c__Actinomycetia	o__Streptomycetales	f__Streptomycetaceae	g__Streptomyces				GTAGCCGTACCGGAAGGTGCGGCTGGATCACCTCCTTTCTAAGGAGCACTTCTCACCAAGCCTCGGTTTGGTCAGAGGCCAGTTCATCAGCGAATGTCTGATGCTGGTTGCTCATGGGTGGAACGTTGACTATTCGGCACAGTGGATTCGATGGTTTTGCTAGTACTGCTTCGGCGTGGAACGCAAGGTCATGGGTCGGCTGGGC
e787b5ad1b25f02cb326423f51ec392f	0	0	0	0	0	2	0	d__Bacteria	p__Actinobacteriota	c__Actinomycetia	o__Streptomycetales	f__Streptomycetaceae	g__Streptomyces				GTAGCCGTACCGGAAGGTGCGGCTGGATCACCTCCTTTCTAAGGAGCACTTCTCACCAAGCCTCGTGTTTGGTCAGAGGCCAGTTCATCAGCGAACGTCTGATGCTGGTTGCTCATGGGTGGAACGTTGACTATTCGGCACTGTCGGTCTGCTTGGACTGTGAGTACTGCTTCGGCGTGGAAAACAGTTCAGGGGGTTGAGGGTG
69bb77cb975cd03bb86cd31229ab35fa	0	0	0	0	0	0	0	d__Bacteria	p__Actinobacteriota	c__Actinomycetia	o__Streptomycetales	f__Streptomycetaceae	g__Streptomyces	s__Streptomyces diastaticus			GTAGCCGTACCGGAAGGTGCGGCTGGATCACCTCCTTTCTAAGGAGCACTTCTTGACTGCCGGCCCCAGTGAACTCGGGATGTTTGGTCTCGGGGTGGTGGGTGGTTGGTCGTTGTTTGAGAACTGCACAGTGGACGCGAGCATCTGTGGCCAAGTTTTTAAGGGCGCACGGTGGATGCCTTGGCACCAGGAACCGATGAAGGAC

### Sheet: species
Isolate
17	Enterobacter	asburiae_B or kobei
2	Pusillimonas_A sp014237865
21	Enterobacter	cancerogenus or oligotrophicus
23	Citrobacter	freundii
24	Citrobacter	freundii
5	Enterobacter	asburiae_B or kobei
7	Escherichia	marmotae or fergusonii
