## Supplementary Data 3 for "Degradation of PET Plastics by Wastewater Bacteria Engineered via Conjugation"

### Sheet: Sheet1
Name	Number	Sequence (5'-3')	Notes
mCherry_fwd	AY-7	GAAATACTAGATGGTGAGCAAGGGCGAG	Gibson assembly primer to amplify mCherry from pBT1-proD-mCherry
mCherry_rev	AY-8	ATCAGCGTTATTACTTGTACAGTTCGTCCATGC	Gibson assembly primer to amplify mCherry from pBT1-proD-mCherry
pNuc-trans-mCherry_fwd	AY-9	GTACAAGTAATAACGCTGATAGTGCTAG	Gibson assembly primer to amplify pNuc-trans backbone with pBs promoter
pNuc-trans-mCherry_rev	AY-10	TGCTCACCATCTAGTATTTCTCCTCTTTCTC	Gibson assembly primer to amplify pNuc-trans backbone with pBs promoter
AY19	DE-3424	GAATTTCTGCCATTCATCCGCTTATTATCACTTATTCAGGCGTAGCACCAGGCGTTTAACGATCGTCTTGCCTTGCTCGT	Gibson assembly primer to amplify -trans conjugating plasmid with overlaps to pTA-Mob
AY20	DE-3425	GCGTCCTGCTCGTGATCGGGAGTATCTGGCTGGGCCAACGTTCCAACCGCACTCCTAGTCAAGTCCAGACTCCTGTGTAA	Gibson assembly primer to amplify -trans conjugating plasmid with overlaps to pTA-Mob
PETase_fwd	OM-1	ACTGTAGACACCATACAGAAACAGAGGAG	Gibson assembly primer to amplify FAST-PETase from pBTK522::FAST-PETase without promoter
PETase_rev	OM-2	CACATTTCTCCGATTACGGATTCAGTGG	Gibson assembly primer to amplify FAST-PETase from pBTK522::FAST-PETase without promoter
Trans_backbone_fwd	OM-5	TGGTAACTGTCCTCCTTGACACTGAATTTAG	Gibson assembly primer to amplify pNuc-trans-mCherry backbone
pBAD_trans_backbone_rev	OM-6	TTCTGTATGGTGTCTACAGTGCTAGCCC	Gibson assembly primer to amplify pNuc-trans-mCherry backbone including pBAD promoter
AmpR_fwd	OM-8	TCCGTAATCGGAGAAATGTGCGCGGAAC	Gibson assembly primer to amplify bla-TEM1 from pFA6a-link-yoEGFP-SpHis5
AmpR_rev	OM-9	GTCAAGGAGGACAGTTACCAATGCTTAATCAG	Gibson assembly primer to amplify bla-TEM1 from pFA6a-link-yoEGFP-SpHis6
